# Profiling of open chromatin in developing pig (*Sus scrofa*) muscle to identify regulatory regions

**DOI:** 10.1101/2021.01.21.426812

**Authors:** Mazdak Salavati, Shernae A. Woolley, Yennifer Cortés Araya, Michelle M. Halstead, Claire Stenhouse, Martin Johnsson, Cheryl J. Ashworth, Alan L. Archibald, Francesc X. Donadeu, Musa A. Hassan, Emily L. Clark

## Abstract

There is very little information about how the genome is regulated in domestic pigs (*Sus scrofa*). This lack of knowledge hinders efforts to define and predict the effects of genetic variants in pig breeding programmes. In order to address this knowledge gap, we need to identify regulatory sequences in the pig genome starting with regions of open chromatin. We have optimised the ‘Improved Protocol for the Assay for Transposase-Accessible Chromatin (Omni-ATAC-Seq)’ to profile regions of open chromatin in flash frozen pig muscle tissue samples. This protocol has allowed us to identify putative regulatory regions in semitendinosus muscle from 24 male piglets. We collected samples from the smallest, average, and largest sized male piglets from each litter through five developmental time points. The ATAC-Seq data were mapped to Sscrofa11.1 using Bowtie2 and Genrich was used for post-alignment peak-calling. Of the 4,661 ATAC-Seq peaks identified that represent regions of open chromatin, >50% were within 1 kb of known transcription start sites. Differential read count analysis revealed 377 ATAC-Seq defined genomic regions where chromatin accessibility differed significantly across developmental time points. We found regions of open chromatin associated with down regulation of genes involved in muscle development that were present in small sized foetal piglets but absent in large foetal piglets at day 90 of gestation. The dataset that we have generated provides: i) a resource for studies of genome regulation in pigs, and ii) contributes valuable functional annotation information to filter genetic variants for use in genomic selection in pig breeding programmes.
