## Supplementary Table 1 for "Profiling of open chromatin in developing pig (*Sus scrofa*) muscle to identify regulatory regions"

### Sheet: 15_02_19
Supplementary Table 1: Weights and crown-rump lengths of all piglets included in the study
(A) Foetal time points
Date	Sample ID	Gilt Number	Gestational Day	Sample Tissue	Size	RNA-seq	ATAC-Seq	Foetal Weight (g)	Crown-Rump Length (mm)
2016-07-22	D45L220716	23743	45	Muscle	Large	*	*	21.11	73
2016-07-22	D45N220716	23743	45	Muscle	Normal	*	*	18.58	64
2016-07-22	D45S220716	23743	45	Muscle	Small	*	*	16.14	59
2016-09-12	D60L120916	23982	60	Muscle	Large		*	140.67	185
2016-09-12	D60N120916	23982	60	Muscle	Normal	*	*	133.46	178
2016-09-12	D60S120916	23982	60	Muscle	Small	*	*	131.78	176
2016-09-27	D60S270916	23976	60	Muscle	Small	*		103.76	166
2015-11-23	D90L231115	87502	90	Muscle	Large	*		765.93	220
2015-11-23	D90N231115	87502	90	Muscle	Normal	*	*	586.96	223
2015-11-23	D90S231115	87592	90	Muscle	Small	*	*	407.32	202
2015-11-03	D90L031115	87480	90	Muscle	Large			837.02	235
2015-11-03	D90N031115	87480	90	Muscle	Normal		*	554.65	230
2015-11-03	D90S031115	87480	90	Muscle	Small			484.59	220
2016-10-25	D90L251016	23956	90	Muscle	Large	*	*	671.19	225
2016-10-25	D90N251016	23956	90	Muscle	Normal	*	*	522.52	220
2016-10-25	D90S251016	23956	90	Muscle	Small	*	*	333.99	190
2016-10-11	D90L111016	23964	90	Muscle	Large	*	*	795	280
2016-10-11	D90N111016	23964	90	Muscle	Normal	*	*	651.3	276
2016-10-11	D90S111016	23964	90	Muscle	Small	*	*	418.3	250
2016-10-12	D90L121016	23963	90	Muscle	Large	*	*	938.18	300
2016-10-12	D90N121016	23963	90	Muscle	Normal	*	*	727.45	282
2016-10-12	D90S121016	23963	90	Muscle	Small	*	*	499.45	252
(B) Post natal time points
Date	Sample ID	Gilt Number	Age	Sample Tissue	Size	RNA-seq	ATAC-Seq	Birth Weight (g)	ATAC-Seq Cryo-preserved nuclei
2018-09-10	1WKL100918	21	1 week old	Muscle	Large	*	*	1840	*
2018-09-10	1WKS100918	22	1 week old	Muscle	Small	*	*	1010	*
2019-02-05	6WKL050219	N/A	6 weeks old	Muscle	Large	*		2100
2019-02-05	6WKA050219	N/A	6 weeks old	Muscle	Average	*	*	1800
2019-02-05	6WKS050219	N/A	6 weeks old	Muscle	Small	*	*	1600
2018-12-13	6WKL131218	N/A	6 weeks old	Muscle	Large	*		1900
2018-12-13	6WKA131218	N/A	6 weeks old	Muscle	Average	*		1300
2018-12-13	6WKS131218	N/A	6 weeks old	Muscle	Small	*		1200
