## Supplementary Table 2 for "Profiling of open chromatin in developing pig (*Sus scrofa*) muscle to identify regulatory regions"

### Sheet: Sheet1
Supplemental Table 2: Details of components of all buffers used for ATAC-Seq sample collection and library preparation.
Buffers for gradient isolation of nuclei from frozen tissue
6XHB Stable buffer
Reagents	Final conc	Volume for 100ml
1M CaCl2	30 mM	3 ml
1M Mg(Ac)2	18 mM	1.8 ml
1M Tris-HCl pH7.8	60 mM	6 ml
Molecular Biology Grade Sterile H20	NA	Up to 100ml
6XHB UnStable buffer (kept in the fridge) : 650 μl/sample
Reagents	Final conc	Volume for 1 sample (μl)
6XHB Stable buffer	6X	650
PMSF 100mM (Protease Inhibitor)	0.1 mM	0.65
B-mercaptoethanol 14.3M	1 mM	0.045
1XHB UnStable buffer (kept in the fridge) : 2 ml/sample
Reagents	Final conc	Volume for 1 sample (μl)
6XHB Unstable buffer	1X	333.33
Sucrose 1M	18 mM	640
EDTA 500mM	60 mM	0.4
IgepalCA630 10%	0.1% or 0.4%	20
Molecular Biology Grade Sterile H20	NA	1006.27
50% Iodixinol Solution : 400 μl/sample
Reagents	Final conc	Volume for 1 sample μl)
6XHB Unstable buffer	1X	66.67
Iodixanol stock solution (60%)	0.5	333.33
29% Iodixinol Solution : 600 μl/sample
Reagents	Final conc	Volume for 1 sample (μl)
6XHB Unstable buffer	1X	100
Sucrose 1M	160 mM	96
Iodixanol stock solution (60%)	0.29	290
Molecular Biology Grade Sterile H20	NA	114
35% Iodixinol Solution : 600 μl/sample
Reagents	Final conc	Volume for 1 sample (μl)
6XHB Unstable buffer	1X	100
Sucrose 1M	160 mM	96
Iodixanol stock solution (60%)	0.35	350
Molecular Biology Grade Sterile H20	NA	54
Stock solutions (can be prepared in advance)
1M Sucrose
34.23g Sucrose
78.5ml H20
(filter sterilise)
Store at 4°C
100 uM PMSF (protease inhibitor)
174mg PMSF
10ml Isopropanol
Store at -20°C (for up to a month)
10% Ipegal CA-630
200μl Ipegal CA-630
19.80ml H20
(very viscous as 100x stock so warm to 37°C before making up 1% solution)
Store at 4°C
ATAC-RSB buffer for lysis of nuclei prior to transposition
ATAC-RSB Buffer
Final Concentration	Stock Concentration	Amount Used from Stock (for 5ml)
10 mM Tris-HCl, pH 7.4	1M Tris-HCl, pH 7.4	50μl
10 mM NaCl	5M NaCl	10μl
3mM MgCl2	1M MgCl2	15μl
Molecular Biology Grade Sterile H20 to 50ml		4.925ml
On morning before use to 5ml of RSB buffer add:
0.1%(v/v) Tween 20	10% Tween 20	5μl
Buffers for tissue collection and cryopreservation of nuclei
Sucrose Buffer
Final concentration	Stock concentration	Amount used from stock
250mM D-Sucrose	0.5M D-Sucrose	250 mL
10mM Tris-HCl, pH 7.5	1M Tris-HCl, pH 7.5	5 mL
1mM MgCl2	1M MgCl2	0.5 mL
Molecular Biology Grade sterile H2O to 500 mL
Filter sterilize with 500 mL 0.2 µM Filter System. Store at 4oC. Add Complete Protease Inhibitor Tablets (1 per 50mL solution) immediately prior to use.
