## Supplementary Table 4 for "Profiling of open chromatin in developing pig (*Sus scrofa*) muscle to identify regulatory regions"

### Sheet: QC_table
Supplementary table 4 Summary table of RNA-sequencing and ATAC-sequencing quality control metrics for all 28 samples. 'N/A' indicates that sequencing did not occur for that sample.
	RNA-seq		ATAC-seq
Sample ID	Average concentration (ng/µL)	RIN	Index	Barcode	Defined Peak (bp)	Library Concentration (nM)
D45L220716	49.2	9.5	Ad2.6	TAGGCATG	180	1.97
D45A220716	45.3	9.4	Ad2.1	TAAGGCGA	176	2.6
D45S220716	54.2	9.5	Ad2.5	GGACTCCT	177	2.14
D60L120916	39.9	9.6	Ad2.8	CAGAGAGG	178	4.154
D60A120916	38.6	9.7	Ad2.2	CGTACTAG	182	4.429
D60S120916	N/A	N/A	Ad2.7	CTCTCTAC	182	1.732
D60S23976	34.5	9.6	N/A	N/A	N/A	N/A
D90L251016	20.3	9.1	Ad2.12	GTAGAGGA	181	3.248
D90L111016	24.2	9.0	Ad2.15	TGGATCTG	186	6.337
D90L121016	31.8	9.6	Ad2.19	AGGTTGGG	178	1.26
D90A251016	24.0	9.5	Ad2.11	AAGAGGCA	178	7.082
D90A111016	38.6	9.3	Ad2.14	ACCACTGT	185	8.518
D90A031115	N/A	N/A	Ad2.18	GAGGGGTT	176	3.719
D90A121016	18.6	9.6	Ad2.20	GTGTGGTG	176	4.029
D90A231115	34.4	8.8	Ad2.24	CCACTCCT	187	9.885
D90L231115	27.0	9.1	N/A	N/A	N/A	N/A
D90S231115	19.6	9.1	Ad2.9	GCTACGCT	176	5.768
D90S251016	17.4	8.7	Ad2.10	CGAGGCTG	170	2.709
D90S111016	22.4	9.4	Ad2.13	GTCGTGAT	187	6.644
D90S121016	N/A	N/A	Ad2.21	TGGGTTTC	182	19.314
1WKL100918	51.1	9.5	Ad2.4	TCCTGAGC	181	1.038
1WKS100918	36.9	9.1	Ad2.3	AGGCAGAA	178	2.86
6WKA050219	41.8	8.9	Ad2.23	TTGACCCT	178	13.789
6WKS050219	34.6	8.9	Ad2.22	TGGTCACA	172	2.766
6WKL050219	21.9	8.9	N/A	N/A	N/A	N/A
6WKS131218	31.8	9.2	N/A	N/A	N/A	N/A
6WKA131218	21.9	9.4	N/A	N/A	N/A	N/A
6WKL131218	16.2	9.3	N/A	N/A	N/A	N/A
6WKA050219CN	N/A	N/A	Ad2.16	CCGTTTGT	176	2.703
6WKS050219CN	N/A	N/A	Ad2.17	TGCTGGGT	178	3.779
