## Supplementary Table 6 for "Profiling of open chromatin in developing pig (*Sus scrofa*) muscle to identify regulatory regions"

### Sheet: Sheet1
sample	id	total_fastq	barcode	batch	PCR_duplicates_(%)		total_mapped	peaks_called	inPeak_mapped	uniq_dedup_mapped	FRiP	TSS_Enrichment_Score	Non-redundant_fraction_(NRF)	Nucleosome_free_regioin_(NFR)	PCR_Bottlenecking_Coefficient_(PBC)
Day_45_Average_Pig_Leg_Muscle	Ad2.1	161453916	AGGCAGAA	1	0.459332	Duplicate removal + Uniqly mapped reads (proper pairs)	148775513	11573	2780789	60194128	0.046197	10.6175	0.404597	PASS	0.999144
Day_90_Small_Pig	Ad2.10	131705140	TAAGGCGA	1	0.394027		119632751	4661	1425295	52012720	0.0274028	8.3411	0.43477	PASS	0.999149
Day_90_Average_Pig	Ad2.11	211998502	CGTACTAG	1	0.3868		195254063	2613	1849518	89460398	0.0206742	5.35036	0.458174	PASS	0.999341
Day_90_Large_Pig	Ad2.12	193234720	TCCTGAGC	1	0.355437		177865375	2499	1618370	82830708	0.0195383	6.1817	0.465693	PASS	0.999245
Day_90_Small_Pig	Ad2.13	249902766	TAGGCATG	1	0.428868		233122779	6270	2985566	101841546	0.0293158	7.83171	0.436858	PASS	0.9993
Day_90_Average_Pig	Ad2.14	220173674	CTCTCTAC	1	0.410572		202739480	4200	2301047	88960752	0.0258659	8.06769	0.438793	PASS	0.999168
Day_90_Large_Pig	Ad2.15	256205314	CAGAGAGG	1	0.375215		237834493	2336	2155311	111821934	0.0192745	5.21396	0.470167	PASS	0.999304
6_week_old_Smallest_Pig_cryo_nucleii	Ad2.16	189143326	CGAGGCTG	2	0.42978		173719049	9222	2943305	75392010	0.03904	8.76526	0.433988	PASS	0.999239
6_week_old_Average_Pig_cryo_nucleii	Ad2.17	271940750	AAGAGGCA	2	0.530632		252363193	11417	4001674	89656516	0.0446334	8.35021	0.355268	PASS	0.999177
Day_90_Average_Pig	Ad2.18	350240088	GTAGAGGA	2	0.431554		321353635	6890	4343235	136799600	0.0317489	6.93008	0.425698	PASS	0.999263
Day_90_Large_Pig	Ad2.19	157998446	GTCGTGAT	2	0.569023		141976837	4059	1017248	41125666	0.0247351	7.89945	0.289665	PASS	0.999154
Day_90_Average_Pig	Ad2.2	185988832	CCGTTTGT	2	0.426209		173980345	4168	1798792	77013370	0.0233569	6.42468	0.442656	PASS	0.999451
Day_60_Average_Pig	Ad2.20	177204806	ACCACTGT	2	0.351526		161231775	3939	1957875	76858674	0.0254737	7.61525	0.476697	PASS	0.99921
Day_90_Average_Pig	Ad2.21	228118276	TGGATCTG	2	0.343449		212123924	2483	1902422	106012282	0.0179453	5.2237	0.499766	PASS	0.999378
Day_90_Small_Pig	Ad2.22	182727942	TGCTGGGT	2	0.474084		166797978	14239	3325493	65342688	0.0508931	11.1944	0.391747	PASS	0.999079
6_week_old_Smallest_Pig	Ad2.23	236935284	GCTACGCT	2	0.366307		219702094	6483	3377828	107153458	0.0315233	5.9391	0.487722	PASS	0.999377
6_week_old_Average_Pig	Ad2.24	305341240	AGGTTGGG	3	0.398079		281175991	7244	4098336	129098746	0.0317457	6.01455	0.459139	PASS	0.999332
One_Week_Small_Pig	Ad2.3	201335422	GTGTGGTG	3	0.646086		186078587	7608	1670533	46831884	0.0356708	8.57598	0.251678	PASS	0.999264
One_Week_Large_Pig	Ad2.4	99475508	TGGGTTTC	3	0.548676		93104696	13504	1612153	31350002	0.0514243	12.7868	0.336718	PASS	0.998765
Day_45_Small_Pig_Leg_Muscle	Ad2.5	126456300	TGGTCACA	3	0.515935		115385986	7458	1361827	40178902	0.0338941	10.0148	0.348213	PASS	0.999175
Day_45_Large_Pig_Leg_Muscle	Ad2.6	114570012	TTGACCCT	3	0.346653		106205068	12133	2620869	54123018	0.0484243	12.1081	0.509609	PASS	0.998969
Day_60_Small_Pig	Ad2.7	98347936	GGACTCCT	3	0.390399		91485747	5839	1194838	42879028	0.0278653	8.69274	0.468696	PASS	0.999309
Day_60_Large_Pig	Ad2.8	213809250	GAGGGGTT	5	0.414808		197968470	7295	2702932	88897908	0.0304049	8.69295	0.449051	PASS	0.999303
Day_90_Small_Pig	Ad2.9	288739558	CCACTCCT	5	0.41668		263510883	3117	2610714	114863556	0.0227288	5.97239	0.435897	PASS	0.999301
