## Supplementary material for "Profiling of open chromatin in developing pig (*Sus scrofa*) muscle to identify regulatory regions": Supp file 1: peak_metrics.tsv

1wo_peak 24980
6wo_peak 67745
D90Average_peak 111004
D90Average_specific_peak 64805
D90Large_peak 34966
D90Large_specific_peak 3436
D90Small_specific_peak 6031
D90small_peak 49060
Day45_peak 41201
Day60_peak 24703
Day90_peak 857949
inner 120758
