## Supplementary material for "Profiling of open chromatin in developing pig (*Sus scrofa*) muscle to identify regulatory regions": Supp file 2: PIG_ATAC_SEQ_SAMPLE_DETAILS_JUNE2019.xlsx

### Sheet: Sheet1
Sample Number	Sample	Collection Date	Index	Barcode	Processing Date	PCR Date	Library #	Batch	Library OK	PCR Cycles	Qubit (1) (pg/ul)	Qubit (2) (pg/ul)	Tapestation (pg/ul)	Volume	Defined Peak (bp)	Library Concentration (nM)	Library Volume (ul)	Water	Pooling Volume (ul)
1	Day 45 Normal Pig Whole Leg	2016-07-22	Ad2.1	TAAGGCGA	2019-04-29	2019-06-05	1	1	Yes	5	302	434	165	13	176	2.6	undiluted	0	2.4
2	Day 60 Normal Pig Semi-T Muscle	2016-09-12	Ad2.2	CGTACTAG	2019-04-29	2019-06-05	2	1	Yes	5	532	644	372	14	182	4.429	3.4	1.6	2.1
5	One Week Small Pig Semi-T Muscle	2018-09-10	Ad2.3	AGGCAGAA	2019-04-29	2019-06-05	3	1	Yes	7	336	416	245	12.5	178	2.86	undiluted	0	2.1
6	One Week Large Pig Semi-T Muscle	2018-09-10	Ad2.4	TCCTGAGC	2019-04-29	2019-06-05	4	1	Yes	7	124	140	43	24	181	1.038	undiluted	0	6
4	Day 45 Small Pig Whole Leg	2016-07-22	Ad2.5	GGACTCCT	2019-06-10	2019-06-11	22	3	Yes	6	250	340	133	14	177	2.14	undiluted	0	2.9
2	Day 45 Large Pig Whole Leg	2016-07-22	Ad2.6	TAGGCATG	2019-04-30	2019-06-05	6	1	Yes	5	234	266	61.5	24	180	1.97	undiluted	0	3.1
3	Day 60 Small Pig Semi-T Muscle	2016-09-12	Ad2.7	CTCTCTAC	2019-04-30	2019-06-05	7	1	Yes	5	208	190	66.1	24	182	1.732	undiluted	0	3.6
4	Day 60 Large Pig Semi-T Muscle	2016-09-12	Ad2.8	CAGAGAGG	2019-04-30	2019-06-05	8	1	Yes	5	488	688	318	14	178	4.154	3.6	1.4	2.1
5	Day 90 Small Pig Semi-T Muscle	2015-11-23	Ad2.9	GCTACGCT	2019-04-30	2019-06-07	9	2	Yes	6	670	1100	557	14	176	5.768	2.7	2.3	2
1	Day 90 Small Pig Semi-T Muscle	2016-10-25	Ad2.10	CGAGGCTG	2019-05-02	2019-06-07	10	2	Yes	6	304	400	219	14	170	2.709	undiluted	0	2.3
2	Day 90 Normal Pig Semi-T Muscle	2016-10-25	Ad2.11	AAGAGGCA	2019-05-02	2019-06-07	11	2	Yes	6	832	1230	640	14	178	7.082	2.2	2.8	2
3	Day 90 Large Pig Semi-T Muscle	2016-10-25	Ad2.12	GTAGAGGA	2019-05-02	2019-06-07	12	2	Yes	6	388	872	280	12.5	181	3.248	4.8	0.2	2
4	Day 90 Small Pig Semi-T Muscle	2016-10-11	Ad2.13	GTCGTGAT	2019-05-02	2019-06-07	13	2	Yes	6	820	1340	595	13	187	6.644	2.4	2.6	2
5	Day 90 Normal Pig Semi-T Muscle	2016-10-11	Ad2.14	ACCACTGT	2019-05-02	2019-06-07	14	2	Yes	6	1040	1660	780	14.5	185	8.518	2	3.5	2
6	Day 90 Large Pig Semi-T Muscle	2016-10-11	Ad2.15	TGGATCTG	2019-05-02	2019-06-07	15	2	Yes	6	778	1290	577	14.5	186	6.337	2.5	2.5	2
1	6 week old smallest pig Semi-T cryo-nucleii	2019-02-05	Ad2.16	CCGTTTGT	2019-05-07	2019-06-07	16	2	Yes	6	314	494	214	14	176	2.703	undiluted	0	2.3
2	6 week old average pig Semi-T cryo-nucleii	2019-02-05	Ad2.17	TGCTGGGT	2019-05-07	2019-06-07	17	2	Yes	6	444	780	357	14	178	3.779	4.1	0.9	2
3	Day 90 Normal Pig Semi-T Muscle	2015-11-03	Ad2.18	GAGGGGTT	2019-04-29	2019-06-17	29	5	Yes	6	432	1150	671	24	176	3.719	4.2	0.8	2
1	Day 90 Large Pig Semi-T Muscle	2016-10-12	Ad2.19	AGGTTGGG	2019-06-10	2019-06-11	19	3	Yes	6	148	230	119	13.5	178	1.26	undiluted	0	4.9
2	Day 90 Normal Pig Semi-T Muscle	2016-10-12	Ad2.20	GTGTGGTG	2019-06-10	2019-06-11	20	3	Yes	6	468	608	325	14.5	176	4.029	3.9	1.1	2
3	Day 90 Small Pig Semi-T Muscle	2016-10-12	Ad2.21	TGGGTTTC	2019-06-10	2019-06-11	21	3	Yes	6	2320	2780	1160	15.2	182	19.314	2	10.4	2
6	6 week old smallest pig Semi-T	2019-02-05	Ad2.22	TGGTCACA	2019-06-10	2019-06-11	24	3	Yes	6	314	518	229	15.2	172	2.766	undiluted	0	2.2
7	6 week old average pig Semi-T	2019-02-05	Ad2.23	TTGACCCT	2019-06-10	2019-06-11	25	3	Yes	6	1620	2160	1070	13.5	178	13.789	2	6.8	2
4	Day 90 Normal Pig Semi-T Muscle	2015-11-23	Ad2.24	CCACTCCT	2019-04-29	2019-06-17	30	5	Yes	6	1220	2280	1090	24	187	9.885	2	4.3	2
