## Supplementary material for "Profiling of open chromatin in developing pig (*Sus scrofa*) muscle to identify regulatory regions": Supp file 2: read_depth_ATAC-Seq.xlsx

### Sheet: Sheet1
sample	fasq_raw	1.fastq.count	2.fastq.count	total		barcode	batch	total
Ad2.10	190702_A00291_0182_AHJTJLDMXX_2_11818CE0010L01_1.fastq.count	65852570	65852570	131705140		TAAGGCGA	1	161453916
Ad2.11	190702_A00291_0182_AHJTJLDMXX_2_11818CE0011L01_1.fastq.count	105999251	105999251	211998502		CGTACTAG	1	185988832
Ad2.1	190702_A00291_0182_AHJTJLDMXX_2_11818CE0001L01_1.fastq.count	80726958	80726958	161453916		AGGCAGAA	1	201335422
Ad2.12	190702_A00291_0182_AHJTJLDMXX_2_11818CE0012L01_1.fastq.count	96617360	96617360	193234720		TCCTGAGC	1	99475508
Ad2.13	190702_A00291_0182_AHJTJLDMXX_2_11818CE0013L01_1.fastq.count	124951383	124951383	249902766		TAGGCATG	1	114570012
Ad2.14	190702_A00291_0182_AHJTJLDMXX_2_11818CE0014L01_1.fastq.count	110086837	110086837	220173674		CTCTCTAC	1	98347936
Ad2.15	190702_A00291_0182_AHJTJLDMXX_2_11818CE0015L01_1.fastq.count	128102657	128102657	256205314		CAGAGAGG	1	213809250
Ad2.16	190702_A00291_0182_AHJTJLDMXX_2_11818CE0016L01_1.fastq.count	94571663	94571663	189143326		CGAGGCTG	2	131705140
Ad2.17	190702_A00291_0182_AHJTJLDMXX_2_11818CE0017L01_1.fastq.count	135970375	135970375	271940750		AAGAGGCA	2	211998502
Ad2.18	190702_A00291_0182_AHJTJLDMXX_2_11818CE0018L01_1.fastq.count	175120044	175120044	350240088		GTAGAGGA	2	193234720
Ad2.19	190702_A00291_0182_AHJTJLDMXX_2_11818CE0019L01_1.fastq.count	78999223	78999223	157998446		GTCGTGAT	2	249902766
Ad2.20	190702_A00291_0182_AHJTJLDMXX_2_11818CE0020L01_1.fastq.count	88602403	88602403	177204806		ACCACTGT	2	220173674
Ad2.21	190702_A00291_0182_AHJTJLDMXX_2_11818CE0021L01_1.fastq.count	114059138	114059138	228118276		TGGATCTG	2	256205314
Ad2.2	190702_A00291_0182_AHJTJLDMXX_2_11818CE0002L01_1.fastq.count	92994416	92994416	185988832		CCGTTTGT	2	189143326
Ad2.22	190702_A00291_0182_AHJTJLDMXX_2_11818CE0022L01_1.fastq.count	91363971	91363971	182727942		TGCTGGGT	2	271940750
Ad2.23	190702_A00291_0182_AHJTJLDMXX_2_11818CE0023L01_1.fastq.count	118467642	118467642	236935284		GCTACGCT	2	288739558
Ad2.24	190702_A00291_0182_AHJTJLDMXX_2_11818CE0024L01_1.fastq.count	152670620	152670620	305341240		AGGTTGGG	3	157998446
Ad2.3	190702_A00291_0182_AHJTJLDMXX_2_11818CE0003L01_1.fastq.count	100667711	100667711	201335422		GTGTGGTG	3	177204806
Ad2.4	190702_A00291_0182_AHJTJLDMXX_2_11818CE0004L01_1.fastq.count	49737754	49737754	99475508		TGGGTTTC	3	228118276
Ad2.5	190702_A00291_0182_AHJTJLDMXX_2_11818CE0005L01_1.fastq.count	63228150	63228150	126456300		TGGTCACA	3	182727942
Ad2.6	190702_A00291_0182_AHJTJLDMXX_2_11818CE0006L01_1.fastq.count	57285006	57285006	114570012		TTGACCCT	3	236935284
Ad2.7	190702_A00291_0182_AHJTJLDMXX_2_11818CE0007L01_1.fastq.count	49173968	49173968	98347936		GGACTCCT	3	126456300
Ad2.8	190702_A00291_0182_AHJTJLDMXX_2_11818CE0008L01_1.fastq.count	106904625	106904625	213809250		GAGGGGTT	5	350240088
Ad2.9	190702_A00291_0182_AHJTJLDMXX_2_11818CE0009L01_1.fastq.count	144369779	144369779	288739558		CCACTCCT	5	305341240
			average	202210292
			min	98347936
			max	350240088
			median	197285071
